# Shared and divergent transcriptomic regulation in nucleus accumbens D1 and D2 medium spiny neurons by cocaine and morphine

**DOI:** 10.1101/2023.09.19.558477

**Authors:** Caleb J Browne, Philipp Mews, Xianxiao Zhou, Leanne M Holt, Molly Estill, Rita Futamura, Anne Schaefer, Paul J Kenny, Yasmin L Hurd, Li Shen, Bin Zhang, Eric J Nestler

## Abstract

Substance use disorders (SUDs) induce widespread molecular dysregulation in the nucleus accumbens (NAc), a brain region pivotal for coordinating motivation and reward. These molecular changes are thought to support lasting neural and behavioral disturbances that promote drug-seeking in addiction. However, different drug classes exert unique influences on neural circuits, cell types, physiology, and gene expression despite the overlapping symptomatology of SUDs. To better understand common and divergent molecular mechanisms governing SUD pathology, our goal was to survey cell-type-specific restructuring of the NAc transcriptional landscape in after psychostimulant or opioid exposure. We combined fluorescence-activated nuclei sorting and RNA sequencing to profile NAc D1 and D2 medium spiny neurons (MSNs) across cocaine and morphine exposure paradigms, including initial exposure, prolonged withdrawal after repeated exposure, and re-exposure post-withdrawal. Our analyses reveal that D1 MSNs display many convergent transcriptional responses across drug classes during exposure, whereas D2 MSNs manifest mostly divergent responses between cocaine and morphine, with morphine causing more adaptations in this cell type. Utilizing multiscale embedded gene co-expression network analysis (MEGENA), we discerned transcriptional regulatory networks subserving biological functions shared between cocaine and morphine. We observed largely integrative engagement of overlapping gene networks across drug classes in D1 MSNs, but opposite regulation of key D2 networks, highlighting potential therapeutic gene network targets within MSNs. These studies establish a landmark, cell-type-specific atlas of transcriptional regulation induced by cocaine and by morphine that can serve as a foundation for future studies towards mechanistic understanding of SUDs. Our findings, and future work leveraging this dataset, will pave the way for the development of targeted therapeutic interventions, addressing the urgent need for more effective treatments for cocaine use disorder and enhancing the existing strategies for opioid use disorder.
