## Supplemental Table 1 for "Shared and divergent transcriptomic regulation in nucleus accumbens D1 and D2 medium spiny neurons by cocaine and morphine"

Drug	CellType	Condition	SampleSize
Cocaine	D1	SS	8
Cocaine	D1	SC	6
Cocaine	D1	CS	6
Cocaine	D1	CC	6
Cocaine	D2	SS	7
Cocaine	D2	SC	7
Cocaine	D2	CS	6
Cocaine	D2	CC	7
Morphine	D1	SS	7
Morphine	D1	SM	8
Morphine	D1	MS	9
Morphine	D1	MM	7
Morphine	D2	SS	7
Morphine	D2	SM	7
Morphine	D2	MS	7
Morphine	D2	MM	7
